# P bodies coat germ granules to promote transgenerational gene silencing in *C. elegans*

**DOI:** 10.1101/2022.11.01.514641

**Authors:** Zhenzhen Du, Kun Shi, Jordan S. Brown, Tao He, Wei-Sheng Wu, Ying Zhang, Heng-Chi Lee, Donglei Zhang

**Author notes:** These authors contribute equally (Zhenzhen Du, Kun Shi). Co-corresponding author: Heng-Chi Lee and Donglei Zhang.

## Abstract

The formation of biomolecular condensates has emerged as a critical mechanism for compartmentation in living cells. Despite interactions between distinct condensates having been reported, the biological relevance of these interactions remains elusive. In germ cells, small RNA silencing factors are enriched in germ granule condensates, where distinct factors are organized into sub-compartments with specific functions linked to genome surveillance or transgenerational gene silencing. Here we showed that perinuclear germ granules are coated by P body condensates, which are known for housing translationally-inactive mRNAs and mRNA degradation factors. Disruption of P body factors, including CGH-1/DDX6 and CAR-1/LSM14, lead to dispersal of small RNA factors from perinuclear germ granules and disorganization of sub-compartments within germ granules. We further found that CAR-1 promotes the interaction between CGH-1 and germ granule factors, and these interactions are critical for the ability of CGH-1 to promote piRNA-mediated gene silencing. Importantly, we observed that *cgh-1* mutants are competent in triggering gene silencing but exhibit defects in maintaining gene silencing in subsequent generations. Small RNA sequencing further showed that *cgh-1* mutants exhibit defects in amplifying secondary small RNAs, known carriers of gene silencing memories. Together, our results uncover the function of P body factors in small RNA-mediated transgenerational gene silencing and highlight how the formation and function of one condensate can be regulated by an adjacent, interacting condensate in cells.
