## Supplementary Table 1 for "P bodies coat germ granules to promote transgenerational gene silencing in *C. elegans*"

### Sheet: Sheet1
Strain	Genotype	Source
DG1701	cgh-1(tn691) III	CGC
DG1770	cgh-1(ok492) III/hT2 [bli-4(e937) let-?(q782) qIs48] (I;III)	CGC
DZ353	gfp::cgh-1 III	This paper
DZ355	mcherry::cgh-1 III	This paper
DZ362	tagBFP::cgh-1 III	This paper
DZ370	gfp::prg-1 mCherry::glh-1 I/hT2 (I;III); cgh-1(ok492) III/hT2 (I;III)	This paper
DZ371	gfp::prg-1 mCherry::glh-1 I; cgh-1(tn691) III	This paper
DZ372	gfp::prg-1 I; mcherry::cgh-1 III	This paper
DZ374	hjsi396[dpy-30p::mRuby::pgl-1] I; gfp::cgh-1 III;	This paper
DZ375	znfx-1(gg634[HA::tagRFP::znfx-1]) II; gfp::cgh-1 III	This paper
DZ376	oma-1::gfp I; cdk-1::gfp II; cdk-1(ne2257) cgh-1(tn691) III; 21ur-anti-gfp(typeI) IV	This paper
DZ406	znfx-1(gg634[HA::tagRFP::znfx-1]) II; cgh-1(tn691) III	This paper
DZ407	oma-1::gfp I/hT2 (I;III); cdk-1::gfp II; cdk-1(ne2257) cgh-1(dz407) III/hT2 (I;III); 21ur-anti-gfp(typeI) IV	This paper
DZ409	cgh-1(tn691) III; pgl-1(ax3122[pgl-1::gfp])IV	This paper
DZ410	cgh-1(ok492) III/hT2 (I;III); pgl-1(ax3122[pgl-1::gfp])IV	This paper
DZ417	znfx-1(gg634[HA::tagRFP::znfx-1]) II; cgh-1(ok492) III/hT2 (I;III)	This paper
DZ418	dzCr3 [mcherry_dpi::cgh-1]III; mgSi2 [mut-16p::mut-16::GFP::mut-16 3'UTR + unc-119(+)] IV	This paper
DZ419	dzCr3 [mcherry_dpi::cgh-1]III; wago-4(gg620[3xflag::gfp::wago-4]) II	This paper
DZ472	cgh-1(tn691) III; mgSi2 [mut-16p::mut-16::GFP::mut-16 3'UTR + unc-119(+)] IV	This paper
DZ473	cgh-1(tn691) III; wago-4(gg620[3xflag::gfp::wago-4]) II	This paper
DZ474	cgh-1(ok492) III/hT2 (I;III); mgSi2 [mut-16p::mut-16::GFP::mut-16 3'UTR + unc-119(+)] IV	This paper
DZ475	wago-4(gg620[3xflag::gfp::wago-4]) II; cgh-1(ok492) III/hT2 (I;III)	This paper
DZ477	pid-1(xf14)II mjls144[Pmex-5::egfp::his-58::21UR-1_as::tbb-2(3’UTR)] II; cgh-1(tn691) III; xfIs117[Ppid-1::pid-1::mCherry::V5::pid-1(3'UTR); Cbr-unc-119] V	This paper
DZ524	mut-16(uoc14) I; mcherry::cgh-1 III	This paper
DZ546	pid-1(xf14) mjls144[Pmex-5::egfp::his-58::21UR-1_as::tbb-2(3’UTR)] II; cgh-1(ok492) III/hT2 (I;III); xfIs117[Ppid-1::pid-1::mCherry::V5::pid-1(3'UTR); Cbr-unc-119] V	This paper
DZ587	3xflag::GFP::wago-1 I	This paper
DZ610	hjsi396[dpy-30p::mRuby::pgl-1] I; tagBFP::cgh-1 III; axIs1595 [pie-1p::gfp::npp-9(orf)::npp-9 3'UTR + unc-119(+)]	This paper
DZ650	let-711::degron::gfp::3xflag III	This paper
DZ654	ifet-1::degron::gfp::3xflag III	This paper
DZ657	mcherry::cgh-1 III; gfp::csr-1 IV	This paper
DZ658	cgh-1(tn691) III,gfp::csr-1 IV	This paper
DZ665	hjsi396[dpy-30p::mRuby::pgl-1] I; ifet-1::degron::gfp::3xflag] III	This paper
DZ706	let-711::degron::gfp::3xflag III; hjsi396[dpy-30p::mRuby::pgl-1]	This paper
DZ707	cgh-1(tn691) III,ustIs45[mex-5p::GFP::his-58::tbb-2utr]	This paper
DZ711	ifet-1::degron::gfp::3xflag mcherry::cgh-1 III	This paper
DZ748	pab-1::gfp::3xflag III	This paper
DZ822	hrde-1(tm1200) mCherry::cgh-1 III	This paper
DZ826	znfx-1(gg561)II; mCherry::cgh-1 III	This paper
DZ1001	mut-16(cmp3[mut-16::gfp::flag + loxP] I; znfx-1(gg634[HA::tagRFP::znfx-1]) II; cgh-1(tn691) III; pgl-1(gg640[pgl-1::3xflag::mCardinal]) IV	This paper
GR1748	mgSi2[mut-16p::mut-16::gfp::mut-16 3'UTR + unc-119(+)] IV	CGC
HCL106	gfp::csr-1	Chen et al., 2020
HCL125	gfp::prg-1 mCherry::glh1 I	Chen et al., 2020
HCL125	gfp::prg-1 I	Chen et al., 2020
HLC53	oma-1::gfp I; cdk-1::gfp II; cdk-1(ne2257) III; 21ur-anti-gfp(typeI) IV	Zhang et al., 2018
JH2184	unc-119(ed3) III; axIs1595 [pie-1p::gfp::npp-9(orf )::npp-9 3'UTR + unc-119(+)]	CGC
JH3269	pgl-1(ax3122[pgl-1::gfp])IV	CGC
RFK647	pid-1(xf14) mjls144[Pmex-5::egfp::his-58::21UR-1_as::tbb-2(3’UTR)] II; xfIs117[Ppid-1::pid-1::mCherry::V5::pid-1(3'UTR); Cbr-unc-119] V	Rodrigues et al., 2019
SHG1687	ustIs218[3xflag::mCherry::edc-3]	Zhang et al., 2021
SHG366	ustIs45[mex-5p::GFP::his-58::tbb-2 3'utr]	Xu et al., 2018
VS31	hjSi396[dpy-30p::mRuby::pgl-1] I	Yang et al., 2014
YY1325	wago-4(gg620[3xflag::gfp::wago-4]) II	CGC
YY1446	znfx-1(gg634[HA::tagRFP::znfx-1]) II	CGC
YY1492	mut-16(cmp3[mut-16::gfp::flag + loxP] I; znfx-1(gg634[HA::tagRFP::znfx-1]) II; pgl-1(gg640[pgl-1::3xflag::mCardinal]) IV	CGC
