## Supplementary Table 2 for "P bodies coat germ granules to promote transgenerational gene silencing in *C. elegans*"

### Sheet: Sheet1
Oligo	Purpose	Sequence (5'-3')
	sgRNA in vitro T7 transcription template (guide RNA sequences are in bold)
DZ1212	universal reverse primer for in vitro T7 transcription	AAAAGCACCGACTCGGTGCCACTTTTTCAAGTTGATAACGGACTAGCCTTATTTTAACTTGCTATGCTGTTTCCAGCATAGCTCTAAAAC
DZ1231	cgh-1 5' sgRNA forward primer	TAATACGACTCACTATAGGTACGACATCGGAAAATGAGGTTTTAGAGCTATGCTG
DZ1480	cgh-1 3' sgRNA forward primer	TAATACGACTCACTATAGGTAAGCAGTGGTCTCATCGGGTTTTAGAGCTATGCTG
DZ2114	ifet-1 3' sgRNA forward primer	TAATACGACTCACTATAGGCTGTTCCAAAGTAGAAATAGTTTTAGAGCTATGCTG
DZ2112	let-711 3' sgRNA forward primer	TAATACGACTCACTATAGGCCAGATGAGAAAAATCAGTGTTTTAGAGCTATGCTG
DZ2168	pab-1 3' sgRNA forward primer	TAATACGACTCACTATAGGTGAACTTATTGCTTCTGAGGTTTTAGAGCTATGCTG
	CRISPR donor
DZ718	PCR for gfp short donor forward primer	ATGAGTAAAGGAGAAGAACTTTTC
DZ1234	PCR for gfp short donor reverse primer	TCCAGATGCTTTGTATAGTTCATCC
DZ1235	PCR for gfp::cgh-1 long donor forward primer	AGATCTCATCAGGAAATCAAACCTACTACGACATCGGAAAATGAGTAAAGGAGAAGAACTTTTC
DZ1236	PCR for gfp::cgh-1 long donor reverse primer	CATTGTTGGCAGGAACGATCTGTTGTTGCTCCGCTCCACTTCCAGATGCTTTGTATAGTTCATCC
DZ1237	PCR for mcherry short donor forward primer	ATGGTCTCCAAGGGAGAGGAAG
DZ1238	PCR for mcherry short donor reverse primer	TCCCTTGTAAAGCTCATCCATTCC
DZ1239	PCR for mcherry::cgh-1 long donor forward primer	AGATCTCATCAGGAAATCAAACCTACTACGACATCGGAAAATGGTCTCCAAGGGAGAGGAAG
DZ1240	PCR for mcherry::cgh-1 long donor reverse primer	CATTGTTGGCAGGAACGATCTGTTGTTGCTCCGCTCCACTTCCCTTGTAAAGCTCATCCATTCC
DZ1241	PCR for tagbfp short donor forward primer	ATGTCAGAGCTTATTAAGGAG
DZ1242	PCR for tagbfp short donor reverse primer	GGCGCTATTAAGCTTGTGACCCAG
DZ1243	PCR for tagbfp::cgh-1 long donor forward primer	AGATCTCATCAGGAAATCAAACCTACTACGACATCGGAAAATGTCAGAGCTTATTAAGGAG
DZ1244	PCR for tagbfp::cgh-1 long donor reverse primer	CATTGTTGGCAGGAACGATCTGTTGTTGCTCCGCTCCACTGGCGCTATTAAGCTTGTGACCCAG
DZ2093	PCR for degron::gfp::3xflag short donor forward primer	GGAGCCGGATCTATGCCTAAAGATCCAGCCAAAC
DZ2104	PCR for ifet-1::degron::gfp::3xflag short donor reverse primer	TTCTAGCCACCTCCTGAAAATTTAAATAATC
DZ2105	PCR for ifet-1::degron::gfp::3xflag long donor forward primer	TCTGGAAGATCTCGAGAAACAGTTAACAGCTGTTCCAAAGGGAGCCGGATCTATGCCTAAAGATCCAGCCAAAC
DZ2106	PCR for ifet-1::degron::gfp::3xflag long donor reverse primer	AAAAAAGTTGCTATTATGAACTAGGGAATTAAACCCATATTTCTAGCCACCTCCTGAAAATTTAAATAATC
DZ2094	PCR for let-711::degron::gfp::3xflag short donor reverse primer	AGCCACCTCCTGAAAATTTAAATAATC
DZ2095	PCR for let-711::degron::gfp::3xflag long donor forward primer	TACCGGAGCTGCTAATCAACAGCAAAACCCAAACACCAACGGAGCCGGATCTATGCCTAAAGATCCAGCCAAAC
DZ2096	PCR for let-711::degron::gfp::3xflag long donor reverse primer	ATCAGAAAATCGGGAACCGAAAGACCAGATGAGAAAAATCAGCCACCTCCTGAAAATTTAAATAATC
DZ2214	PCR for pab-1::gfp::3xflag short donor forward primer	AGAAGCAAGGAGCCGGATCTATGAGTAAAGGAGAAGAACTTTTC
DZ1311	PCR for degron::gfp::3xflag short donor reverse primer	GCCACCTCCTGAAAATTTAAATAATC
DZ2215	PCR for pab-1::gfp::3xflag long donor forward primer	TCGAAGGTCGACGAAGCTGCATCGGTTCTCGTTTCTGCTCAGAAGCAAGGAGCCGGATCTATG
DZ2167	PCR for pab-1::gfp::3xflag long donor reverse primer	AACTGGGGGAACGTGCTAAGAGCACTTGGCAATGAACTTAGCCACCTCCTGAAAATTTAAATAATC
	Stem-loop real-time PCR
DZ1345	21ur-anti-gfp qPCR forward primer	ACACTCCAGCTGGGTGTTTCATATGATCTG
DZ1346	21ur-anti-gfp RT primer	CTCAACTGGTGTCGTGGAGTCGGCAATTCAGTTGAGATACCCAG
DZ671	mir-35 qPCR forward primer	ACACTCCAGCTGGGTCACCGGGTGGAAAC
DZ670	mir-35 RT primer	CTCAACTGGTGTCGTGGAGTCGGCAATTCAGTTGAGACTGCTAG
DZ672	universal reverse primer for stem-loop PCR	CTCAAGTGTCGTGGAGTCGGCAA

### Sheet: Sheet5
DZ2114	ifet-1 3' konck-in sgRNA	TAATACGACTCACTATAGGCTGTTCCAAAGTAGAAATAGTTTTAGAGCTATGCTG	TAATACGACTCACTATAGGCTGTTCCAAAGTAGAAATAGTTTTAGAGCTATGCTG
DZ2112	let-711 3' konck-in sgRNA	TAATACGACTCACTATAGGCCAGATGAGAAAAATCAGTGTTTTAGAGCTATGCTG	TAATACGACTCACTATAGGCCAGATGAGAAAAATCAGTGTTTTAGAGCTATGCTG
DZ2168	pab-1 3' konck-in sgRNA	TAATACGACTCACTATAGGTGAACTTATTGCTTCTGAGGTTTTAGAGCTATGCTG	TAATACGACTCACTATAGGTGAACTTATTGCTTCTGAGGTTTTAGAGCTATGCTG
			TAATACGACTCACTATAGGCTGTTCCAAAGTAGAAATAGTTTTAGAGCTATGCTG
			TAATACGACTCACTATAGGCCAGATGAGAAAAATCAGTGTTTTAGAGCTATGCTG
			TAATACGACTCACTATAGGTGAACTTATTGCTTCTGAGGTTTTAGAGCTATGCTG
